# Interpreting Polygenic Score Effects in Sibling Analysis

**DOI:** 10.1101/2021.07.16.452740

**Authors:** Jason Fletcher, Yuchang Wu, Tianchang Li, Qiongshi Lu

**Affiliations:** University of Wisconsin-Madison; University of Wisconsin

## Abstract

Researchers often claim that sibling analysis can be used to separate causal genetic effects from the assortment of biases that contaminate most downstream genetic studies. Indeed, typical results from sibling models show large (>50%) attenuations in the associations between polygenic scores and phenotypes compared to non-sibling models, consistent with researchers’ expectations about bias reduction. This paper explores these expectations by using family (quad) data and simulations that include indirect genetic effect processes and evaluates the ability of sibling models to uncover direct genetic effects. We find that sibling models, in general, fail to uncover direct genetic effects; indeed, these models have both upward and downward biases that are difficult to sign in typical data. When genetic nurture effects exist, sibling models create “measurement error” that attenuate associations between polygenic scores and phenotypes. As the correlation between direct and indirect effect changes, this bias can increase or decrease. Our findings suggest that interpreting results from sibling analysis aimed at uncovering direct genetic effects should be treated with caution.
