## Supplemental Table for "Interpreting Polygenic Score Effects in Sibling Analysis"

### Sheet: Result table
Regression	sigma_d	sigma_i	rho_di	sigma_e	rho_e	expected h2_dir	coef	direct R2	combined R2
unrelated	1	0.5	-1	3	0	0.271	1.017	0.035	0.055
sibling difference							1.772	0.144	0.088
unrelated			-0.8			0.253	0.988	0.059	0.113
sibling difference							1.022	0.143	0.069
unrelated			-0.6			0.238	0.986	0.089	0.166
sibling difference							0.827	0.143	0.071
unrelated			-0.4			0.224	0.985	0.122	0.213
sibling difference							0.738	0.143	0.077
unrelated			-0.2			0.212	0.986	0.16	0.256
sibling difference							0.687	0.143	0.085
unrelated			0			0.202	0.987	0.201	0.294
sibling difference							0.655	0.144	0.094
unrelated			0.2			0.192	0.989	0.245	0.33
sibling difference							0.633	0.144	0.103
unrelated			0.4			0.183	0.991	0.29	0.362
sibling difference							0.617	0.144	0.112
unrelated			0.6			0.174	0.992	0.336	0.391
sibling difference							0.604	0.144	0.122
unrelated			0.8			0.167	0.993	0.383	0.417
sibling difference							0.594	0.144	0.131
unrelated			1			0.159	0.993	0.43	0.441
sibling difference							0.586	0.144	0.14
unrelated	1	1	-1	3	0	0.24	0.998	0.003	0.037
sibling difference							0.464	0.144	0.005
unrelated			-0.8			0.221	0.981	0.016	0.112
sibling difference							0.472	0.143	0.017
unrelated			-0.6			0.204	0.983	0.041	0.177
sibling difference							0.48	0.142	0.03
unrelated			-0.4			0.19	0.984	0.075	0.233
sibling difference							0.484	0.142	0.043
unrelated			-0.2			0.178	0.984	0.117	0.282
sibling difference							0.486	0.142	0.056
unrelated			0			0.168	0.988	0.165	0.328
sibling difference							0.496	0.142	0.072
unrelated			0.2			0.159	0.992	0.218	0.369
sibling difference							0.506	0.145	0.088
unrelated			0.4			0.15	0.992	0.275	0.403
sibling difference							0.505	0.146	0.102
unrelated			0.6			0.142	0.993	0.336	0.434
sibling difference							0.504	0.146	0.115
unrelated			0.8			0.135	0.993	0.4	0.461
sibling difference							0.503	0.147	0.128
unrelated			1			0.128	0.993	0.468	0.486
sibling difference							0.502	0.147	0.141
unrelated	1	0.5	-1	3	0.5	0.269	1.01	0.033	0.053
sibling difference							1.799	0.251	0.158
unrelated			-0.8			0.251	0.992	0.057	0.113
sibling difference							1.041	0.251	0.126
unrelated			-0.6			0.236	0.99	0.087	0.166
sibling difference							0.84	0.251	0.129
unrelated			-0.4			0.223	0.988	0.12	0.213
sibling difference							0.748	0.251	0.14
unrelated			-0.2			0.211	0.987	0.157	0.255
sibling difference							0.694	0.251	0.153
unrelated			0			0.201	0.986	0.197	0.292
sibling difference							0.659	0.251	0.167
unrelated			0.2			0.191	0.986	0.24	0.327
sibling difference							0.634	0.252	0.181
unrelated			0.4			0.182	0.987	0.285	0.358
sibling difference							0.617	0.252	0.197
unrelated			0.6			0.174	0.988	0.331	0.386
sibling difference							0.603	0.252	0.213
unrelated			0.8			0.166	0.989	0.378	0.412
sibling difference							0.592	0.252	0.228
unrelated			1			0.159	0.989	0.425	0.436
sibling difference							0.584	0.251	0.244
unrelated	1	1	-1	3	0.5	0.235	0.01	0.002	0.481
sibling difference							1.053	0.252	0.041
unrelated			-0.8			0.219	0.029	0.016	0.495
sibling difference							0.991	0.251	0.113
unrelated			-0.6			0.203	0.045	0.041	0.495
sibling difference							0.991	0.251	0.178
unrelated			-0.4			0.189	0.06	0.075	0.496
sibling difference							0.991	0.251	0.235
unrelated			-0.2			0.177	0.073	0.116	0.496
sibling difference							0.991	0.251	0.284
unrelated			0			0.166	0.086	0.166	0.503
sibling difference							0.996	0.253	0.33
unrelated			0.2			0.157	0.098	0.22	0.508
sibling difference							0.997	0.256	0.368
unrelated			0.4			0.149	0.106	0.277	0.507
sibling difference							0.997	0.257	0.402
unrelated			0.6			0.141	0.114	0.337	0.506
sibling difference							0.997	0.257	0.433
unrelated			0.8			0.134	0.121	0.401	0.505
sibling difference							0.997	0.257	0.461
unrelated			1			0.127	0.127	0.467	0.504
sibling difference							0.997	0.257	0.486
unrelated	1	0.5	-1	3	1	0.268	1.007	0.033	0.053
sibling difference							1.802	1	0.623
unrelated			-0.8			0.251	1	0.057	0.114
sibling difference							1.048	1	0.5
unrelated			-0.6			0.235	0.996	0.087	0.168
sibling difference							0.847	1	0.515
unrelated			-0.4			0.222	0.994	0.12	0.215
sibling difference							0.755	1	0.558
unrelated			-0.2			0.211	0.991	0.157	0.257
sibling difference							0.701	1	0.611
unrelated			0			0.2	0.989	0.197	0.294
sibling difference							0.667	1	0.668
unrelated			0.2			0.191	0.988	0.239	0.327
sibling difference							0.642	1	0.728
unrelated			0.4			0.182	0.988	0.284	0.358
sibling difference							0.624	1	0.788
unrelated			0.6			0.174	0.988	0.33	0.386
sibling difference							0.61	1	0.85
unrelated			0.8			0.166	0.988	0.377	0.412
sibling difference							0.598	1	0.912
unrelated			1			0.159	0.989	0.424	0.435
sibling difference							0.589	1	0.974
unrelated	1	1	-1	3	1	0.238	1	0.002	0.037
sibling difference							0.497	1	0.038
unrelated			-0.8			0.218	1	0.016	0.115
sibling difference							0.497	1	0.129
unrelated			-0.6			0.202	0.998	0.041	0.18
sibling difference							0.498	1	0.222
unrelated			-0.4			0.188	0.997	0.075	0.237
sibling difference							0.498	1	0.314
unrelated			-0.2			0.176	0.996	0.117	0.286
sibling difference							0.499	1	0.407
unrelated			0			0.165	1	0.168	0.331
sibling difference							0.499	1	0.5
unrelated			0.2			0.157	0.998	0.221	0.368
sibling difference							0.501	1	0.595
unrelated			0.4			0.148	0.997	0.278	0.402
sibling difference							0.501	1	0.687
unrelated			0.6			0.141	0.997	0.339	0.433
sibling difference							0.501	1	0.779
unrelated			0.8			0.134	0.997	0.402	0.46
sibling difference							0.5	1	0.871
unrelated			1			0.127	0.997	0.467	0.486
sibling difference							0.5	1	0.962
